# Seasonal patterns in b-vitamins and cobalamin co-limitation in the Northwest Atlantic

**DOI:** 10.1101/2024.11.10.622835

**Authors:** Catherine Bannon, Patrick L. White, Elden Rowland, Kiran J. More, Anna Gleason, Megan Roberts, Emmanuel Devred, Lindsay Beazley, Julie LaRoche, Erin M. Bertrand

## Abstract

B-vitamins are important co-enzymes that have long been hypothesized to play key roles in marine ecosystems. However, environmental measurements remain scarce, which limits our understanding of their potential impact. Here, we present mass spectrometry-based measurements of b-vitamins (B_1_, B_2_, B_3_, B_5_, B_6,_ B_12_) and related vitamers along a transect in the Northwest Atlantic Ocean, in both particulate phase and dissolved in seawater, seasonally over 5 years, and couple this with targeted investigations of the impact of B_12_ (cobalamin) on phytoplankton growth. We show that these metabolites are present at femto to pico-molar concentrations and demonstrate that season explains most variance in particulate phase b-vitamins but not dissolved, offering further evidence that metabolite inventories in these two phases are often decoupled. We find correlations between particulate organic carbon with particulate B_1_ and B_3_, and between chlorophyll *a* and particulate B_2_ and DMB in fall but not spring, indicating unique seasonal drivers of vitamin inventories. Of all measured vitamins, only cobalamin was enriched in the particulate over dissolved phase, predominantly in spring. We documented nitrogen and cobalamin co-limitation of phytoplankton growth during spring bloom decline, when dissolved cobalamin is seemingly drawn down, but not during fall, when dissolved cobalamin concentrations remain elevated. These seasonal differences may be underpinned by the increased importance of cobalamin remodeling and recycling during the fall. This study provides insights into the absolute concentrations, stoichiometry, and variability of b-vitamins in the ocean and offers evidence that cobalamin exerts seasonally-varying controls on Northwest Atlantic marine ecosystems.
