## Supplementary material for "Seasonal patterns in b-vitamins and cobalamin co-limitation in the Northwest Atlantic": Manuscript Data

### Sheet: Particulate_samples_AZMP
station	lattitude	longitude	year	month	day	time	season	location	depth (m)	depth group	salinity	temperature (°C)	chlorophyll a (mg/m3)	nitrate (mmol/m3)	nitrite (mmol/m3)	ammonium (mmol/m3)	phosphate (mmol/m3)	B1 (pM)	HET (pM)	HMP (pM)	B2 (pM)	Niacinamide (pM)	B5 (pM)	OH-B12 (pM)	Ado-B12 (pM)	Me-B12 (pM)	CN-B12 (pM)	DMB (pM)	particulate organic carbon (µg/L)	particulate organic nitrogen (µg/L)
HL_01	44.402	-63.4483	2019	4	15	1437	Spring	On-shelf	19.53	Surface	31.2166	1.4152	2.23468	0	0.026	0	0.338	NA	0.02	9.6	0.79	NA	2.2	0.25	0.12	0.16	0.02	0.035	NA	NA
HL_01	44.4023	-63.4477	2019	4	15	1441	Spring	On-shelf	3.59	Surface	31.1921	1.7288	2.14529	0	0.03	0	0.314	NA	0.02	11	0.44	12	1.7	0.2	0.14	0.17	NA	0.05	296.5	39.1
HL_02	44.2653	-63.3159	2019	4	15	1216	Spring	On-shelf	81.18	Photic	31.9443	0.9485	0.44744	6.9	0.11	0.1915	0.84	NA	0.015	12	0.33	NA	NA	0.03	NA	0.02	NA	0.08	NA	NA
HL_02	44.2648	-63.3152	2019	4	15	1222	Spring	On-shelf	39.07	Photic	31.5012	0.6635	3.93304	1.52	0.044	0.56	0.528	1	0.055	8.6	0.46	33	NA	0.4	0.37	0.24	NA	0.015	NA	NA
HL_02	44.2644	-63.3152	2019	4	15	1225	Spring	On-shelf	20.09	Surface	31.2789	0.5151	7.64518	0.34	0.019	0.071	0.448	NA	0.01	11	1.4	26	2.2	0.26	0.21	0.21	NA	0.035	NA	NA
HL_02	44.2643	-63.3157	2019	4	15	1231	Spring	On-shelf	2.32	Surface	31.2278	0.7855	6.30392	0.14	0.022	0	0.386	NA	NA	2.9	0.32	NA	NA	0.21	0.12	0.2	NA	0.02	437.8	63.7
HL_04	43.4799	-62.4519	2019	4	15	157	Spring	On-shelf	75.49	Photic	32.5213	3.8231	1.92863	2.44	0.094	0.9335	0.567	NA	0.02	5.7	0.31	NA	NA	0.11	0.11	0.02	NA	0.06	NA	NA
HL_04	43.4801	-62.4526	2019	4	15	205	Spring	On-shelf	39.98	Photic	32.3095	3.4179	0.9438	0.6	0.051	0.423	0.371	2.3	0.02	11	0.45	NA	1.4	0.2	0.1	0.13	0.095	0.045	NA	NA
HL_04	43.4802	-62.4529	2019	4	15	208	Spring	On-shelf	20.53	Surface	32.1462	3.3254	0.5981	0	0.025	0.1105	0.276	1.2	0.025	8.6	0.76	NA	0.7	0.19	0.08	0.13	NA	0.02	NA	NA
HL_04	43.4803	-62.4533	2019	4	15	212	Spring	On-shelf	3.41	Surface	32.1304	3.5946	0.67115	0	0.029	0.07	0.266	1.3	0.02	13	0.65	13	1.9	0.24	0.24	0.27	NA	NA	150.6	21.55
HL_04	43.4779	-62.4526	2018	4	13	2012	Spring	On-shelf	57.8	Photic	33.642	8.0664	0.40361	4.255	0.29	0.6495	0.511	NA	0.01	3.4	1	NA	NA	0.14	0.1	0.055	NA	0.03	NA	NA
HL_04	43.4786	-62.4513	2018	4	13	2015	Spring	On-shelf	40.9	Photic	32.9124	6.2141	0.98728	0.635	0.04	0.131	0.33	3.2	0.015	9.3	0.71	13	2	0.19	0.16	0.095	NA	0.025	NA	NA
HL_04	43.4794	-62.4504	2018	4	13	2018	Spring	On-shelf	20.07	Surface	32.8808	6.1742	0.98728	0.435	0.025	0.105	0.3065	4.1	0.025	31	1.3	40	9.5	0.32	0.31	0.32	NA	0.045	NA	NA
HL_04	43.4801	-62.4495	2018	4	13	2021	Spring	On-shelf	5.08	Surface	32.8811	6.183	0.83139	0.385	0.02	0.078	0.3125	1.2	0.015	13	0.95	12	2.2	0.13	0.1	0.12	NA	0.025	170	25.7
HL_02	44.2664	-63.322	2018	4	13	653	Spring	On-shelf	39.11	Photic	31.7832	3.0778	9.8386	0.285	0	0.192	0.416	13	0.015	18	2.9	110	12	0.71	0.44	0.74	NA	0.055	NA	NA
HL_02	44.2663	-63.3221	2018	4	13	659	Spring	On-shelf	19.71	Surface	31.414	2.5025	2.66045	0	0	0	0.306	6.9	0.005	14	1.2	5.3	3.4	0.22	0.14	0.17	NA	0.05	NA	NA
HL_02	44.2663	-63.3223	2018	4	13	702	Spring	On-shelf	2.65	Surface	31.3142	2.6355	2.07849	0	0.01	0	0.3165	5.5	NA	12	1.1	NA	3.7	0.14	0.12	0.19	NA	0.045	254.7	41.62
HL_02	44.2657	-63.3144	2017	4	23	2310	Spring	On-shelf	82.22	Photic	32.1585	2.2904	NA	NA	NA	NA	NA	2.7	0.015	13	0.35	14	0.69	0.03	0.035	NA	NA	NA	NA	NA
HL_02	44.2657	-63.3144	2017	4	23	2309	Spring	On-shelf	81.46	Photic	32.1585	2.2904	NA	NA	NA	NA	NA	3.2	0.005	15	0.66	NA	1.5	0.12	0.035	0.065	NA	NA	NA	NA
HL_02	44.2657	-63.3144	2017	4	23	2314	Spring	On-shelf	39.52	Photic	31.4298	0.9343	0.7558	0.52	0.08	0.733	0.4125	3	0.005	11	0.48	NA	NA	0.15	0.11	0.12	NA	NA	NA	NA
HL_02	44.2657	-63.3144	2017	4	23	2148	Spring	On-shelf	39.93	Photic	31.4298	0.9343	0.7558	0.52	0.08	0.733	0.4125	3.1	0.025	16	0.61	NA	0.71	0.26	0.18	0.2	NA	NA	NA	NA
HL_02	44.2657	-63.3144	2017	4	23	2319	Spring	On-shelf	19.57	Surface	30.8964	2.0634	NA	NA	NA	NA	NA	NA	0.005	NA	NA	NA	NA	0.09	NA	NA	NA	NA	NA	NA
HL_02	44.2657	-63.3144	2017	4	23	2318	Spring	On-shelf	19.56	Surface	30.8967	2.0544	NA	NA	NA	NA	NA	3.5	0.01	13	0.82	NA	2.1	0.16	0.04	0.075	NA	NA	NA	NA
HL_02	44.2657	-63.3144	2017	4	23	2159	Spring	On-shelf	2.29	Surface	30.8082	2.3349	0.26282	0.505	0.065	0.556	0.3295	9.7	0.015	17	1.3	NA	2.9	0.26	0.16	0.15	NA	NA	NA	NA
HL_02	44.2657	-63.3144	2017	4	23	2159	Spring	On-shelf	2.29	Surface	30.8082	2.3349	0.26282	0.505	0.065	0.556	0.3295	3.6	0.02	12	0.68	NA	0.6	0.15	0.1	0.075	NA	NA	111.55	12.445
HL_04	43.4799	-62.452	2019	4	15	200	Spring	On-shelf	61.05	Photic	32.3756	3.4223	0.86173	1.14	0.066	0.6705	0.446	2.6	0.03	12	NA	NA	NA	0.095	0.085	NA	NA	NA	NA	NA
HL_03.3	43.7633	-62.7506	2016	4	10	1401	Spring	On-shelf	2.81	Surface	31.8716	3.8138	2.16456	0.09	0.03667	0.824	0.35533	9.1	0.005	19	1.1	22	1.5	0.43	0.49	0.35	NA	NA	221.4	34.67
HL_02	44.265	-63.3162	2016	4	10	552	Spring	On-shelf	80.55	Photic	31.9317	2.3356	0.07005	NA	NA	0	NA	2.4	NA	7.1	0.16	NA	NA	0.21	0.23	0.06	NA	NA	NA	NA
HL_02	44.2641	-63.3158	2016	4	10	557	Spring	On-shelf	39.18	Photic	31.0494	1.2558	2.4171	0.69	0.05333	0.87433	0.47733	3.6	0.005	7.9	0.63	12	NA	0.095	0.095	0.035	NA	NA	NA	NA
HL_02	44.264	-63.3149	2016	4	10	601	Spring	On-shelf	20.5	Surface	30.9781	1.4133	2.38102	0.61333	0.05667	0.72033	0.46867	5.8	0.005	13	0.91	17	1.8	0.16	0.045	0.14	NA	NA	NA	NA
HL_02	44.2641	-63.3145	2016	4	10	605	Spring	On-shelf	1.89	Surface	30.9256	1.6677	2.52532	0.40333	0.03667	0.69067	0.46933	4.1	NA	15	0.9	39	2.1	0.29	0.075	0.21	NA	NA	264	44.67
HL_01	44.3997	-63.4498	2016	4	10	251	Spring	On-shelf	61.69	Photic	31.6461	2.3612	1.59963	4.65667	0.11333	1.552	0.775	3.7	0.01	12	0.2	19	NA	0.11	NA	0.065	NA	NA	NA	NA
HL_01	44.3997	-63.4501	2016	4	10	255	Spring	On-shelf	40.87	Photic	31.1614	1.9384	4.61774	0.91333	0.07333	0.88767	0.51267	9.3	NA	8.7	0.87	28	1.3	0.2	0.14	0.18	NA	0.02	NA	NA
HL_02	44.2664	-63.3219	2018	4	13	646	Spring	On-shelf	99.93	Deep	32.9528	5.4939	0.39016	10.335	0.13	0.2955	0.9375	1.7	0.015	6.4	0.58	13	1.4	0.21	0.23	0.11	NA	0.06	NA	NA
HL_01	44.4013	-63.4481	2019	4	15	1426	Spring	On-shelf	81.97	Photic	31.8457	1.4889	2.63692	4.76	0.103	0.5505	0.725	3.2	0.03	19	0.64	69	4.5	0.29	0.13	0.32	NA	0.05	NA	NA
HL_01	44.4017	-63.4487	2019	4	15	1433	Spring	On-shelf	39.69	Photic	31.4541	0.6917	6.74873	0.46	0.035	0.1495	0.465	1.6	0.025	11	0.61	35	2.7	0.29	0.14	0.2	NA	0.015	NA	NA
HL_07	42.4648	-61.4302	2016	4	20	1008	Spring	Off-shelf	20.14	Surface	35.7813	14.8823	1.77102	3.26667	0.31333	0.85833	0.272	0.89	0.005	NA	0.28	4	1.2	0.23	0.1	0.32	NA	NA	NA	NA
HL_06	42.83	-61.7451	2019	4	18	1238	Spring	Off-shelf	80.35	Photic	35.0545	11.6908	0.30133	6.82	0.392	0	0.49	0.41	NA	NA	NA	NA	NA	0.01	NA	NA	NA	NA	NA	NA
HL_06	42.8298	-61.7452	2019	4	18	1243	Spring	Off-shelf	49.81	Photic	33.5385	6.6977	0.21459	18.42	0.077	0	1.18	NA	NA	Na	NA	NA	NA	NA	NA	NA	NA	NA	NA	NA
HL_06	42.8296	-61.7448	2019	4	18	1250	Spring	Off-shelf	19.76	Surface	32.8841	4.7468	1.41569	1	0.076	0.137	0.321	NA	NA	NA	0.15	NA	NA	0.015	NA	NA	NA	NA	NA	NA
HL_06	42.8292	-61.7447	2019	4	18	1254	Spring	Off-shelf	3.04	Surface	32.7516	4.3414	1.0669	0.78	0.067	0.078	0.306	NA	0.01	NA	0.22	NA	NA	0.055	NA	NA	NA	NA	169.35	25.565
HL_05.5	42.941	-61.8314	2019	4	18	816	Spring	Off-shelf	49.21	Photic	33.26	5.4624	0.36069	1.87	0.108	1.0615	0.452	2.5	0.025	NA	0.53	12	3.5	0.14	0.14	0.19	NA	NA	NA	NA
HL_05.5	42.941	-61.8307	2019	4	18	821	Spring	Off-shelf	19.91	Surface	32.2965	2.7263	0.52962	0.65	0.042	0.3795	0.39	4.1	0.03	NA	1.6	48	26	0.3	0.3	0.68	NA	NA	NA	NA
HL_05.5	42.9415	-61.8303	2019	4	18	825	Spring	Off-shelf	5.64	Surface	32.2883	2.6696	0.53418	0.63	0.042	0.366	0.387	3.8	0.035	NA	1.1	31	6	0.26	0.34	0.38	NA	NA	153.333	25.0133
HL_06	42.8316	-61.7329	2018	4	14	811	Spring	Off-shelf	79.22	Photic	35.6253	13.3942	0.47537	8.455	0.305	0	0.5525	NA	NA	NA	NA	5	NA	1.6	NA	NA	NA	NA	NA	NA
HL_06	42.8318	-61.7332	2018	4	14	815	Spring	Off-shelf	49.45	Photic	35.6221	13.3756	0.47986	8.48	0.31	0	0.5435	NA	NA	NA	NA	3.6	NA	0.045	NA	NA	NA	NA	NA	NA
HL_06	42.8317	-61.7331	2018	4	14	820	Spring	Off-shelf	20.08	Surface	35.62	13.3669	0.47089	8.43	0.31	0	0.566	NA	NA	NA	NA	NA	NA	NA	NA	NA	NA	NA	NA	NA
HL_06	42.8318	-61.733	2018	4	14	823	Spring	Off-shelf	2.37	Surface	35.6199	13.3657	0.4081	8.495	0.31	0	0.553	NA	NA	NA	NA	NA	NA	0.05	0.075	NA	NA	NA	63.135	9.5
HL_06	42.832	-61.7358	2016	4	19	1940	Spring	Off-shelf	80.92	Photic	35.2211	12.1733	0.64271	5.78667	0.31667	1.226	0.46467	0.85	NA	NA	NA	NA	NA	NA	NA	NA	NA	NA	NA	NA
HL_06	42.8319	-61.7363	2016	4	19	1944	Spring	Off-shelf	50.69	Photic	35.1457	11.976	0.64271	6.64667	0.33333	0.73833	0.49767	NA	NA	NA	NA	NA	NA	NA	NA	NA	NA	NA	NA	NA
HL_06	42.8316	-61.7361	2016	4	19	1948	Spring	Off-shelf	20.48	Surface	33.8269	8.586	1.09974	3.58333	0.22333	1.16633	0.45333	NA	NA	NA	NA	NA	NA	NA	NA	0.07	NA	NA	NA	NA
HL_06	42.8312	-61.7366	2016	4	19	1952	Spring	Off-shelf	3.37	Surface	33.5749	7.9546	1.04261	2.89333	0.21667	1.28967	0.43867	2.6	0.01	NA	0.15	4.7	NA	0.16	0.15	0.24	NA	NA	232.5	21.79
HL_07	42.4873	-61.4243	2019	4	19	223	Spring	Off-shelf	50.67	Photic	33.8388	8.3774	0.50222	2.76	0.188	0.247	0.386	4.2	0.015	NA	NA	5.4	2.7	0.26	0.55	0.46	NA	NA	NA	NA
HL_07	42.4881	-61.4231	2019	4	19	229	Spring	Off-shelf	19.6	Surface	33.0186	5.8319	0.94379	1.22	0.089	0.2775	0.374	2.8	0.01	NA	0.39	3.7	NA	0.87	0.9	2	NA	NA	NA	NA
HL_07	42.4758	-61.4317	2018	4	15	1327	Spring	Off-shelf	49.84	Photic	35.6251	13.4203	0.27804	8.94	0.29	0	0.556	NA	NA	NA	NA	NA	NA	0.3	0.94	0.46	NA	NA	NA	NA
HL_07	42.4756	-61.4318	2018	4	15	1331	Spring	Off-shelf	20.56	Surface	35.6252	13.4003	0.27356	NA	0.295	0	0.5535	0.85	0.005	NA	0.19	NA	NA	0.085	0.14	0.075	NA	NA	NA	NA
HL_07	42.4751	-61.4319	2018	4	15	1333	Spring	Off-shelf	4.23	Surface	35.6249	13.4012	0.26459	NA	0.3	0	0.546	0.49	NA	NA	0.4	NA	NA	0.053	0.058	NA	NA	0.01	59.475	7.94
HL_07	42.4748	-61.4272	2017	4	22	408	Spring	Off-shelf	49.57	Photic	34.8371	10.2094	0.17749	6.695	0.355	1.061	0.6195	3.2	0.005	NA	0.16	NA	NA	0.16	0.29	0.49	NA	NA	NA	NA
HL_07	42.4755	-61.4267	2017	4	22	415	Spring	Off-shelf	21.75	Surface	34.2314	8.769	1.0935	2.415	0.15	0.9205	0.3905	0.91	0.02	NA	0.6	2.6	NA	0.18	0.27	0.33	NA	NA	NA	NA
HL_07	42.4757	-61.4267	2017	4	22	419	Spring	Off-shelf	1.42	Surface	34.084	8.2138	1.31864	2.71	0.14	1.0175	0.4455	NA	0.005	NA	NA	NA	NA	0.075	0.11	0.12	NA	NA	250.2	43.75
HL_07	42.4657	-61.4302	2016	4	20	1005	Spring	Off-shelf	49.35	Photic	35.7706	14.8479	1.7853	3.14	0.29333	0.73333	0.28067	3.1	0.005	NA	0.55	11	1.3	0.08	0.055	NA	NA	NA	NA	NA
HL_04	43.4816	-62.4529	2020	10	9	1259	Fall	On-shelf	61.29	Photic	33.0113	5.1885	0.14537	7.99	0.0235	0	0.745	NA	NA	NA	0.085	14	NA	NA	NA	NA	NA	NA	NA	NA
HL_04	43.4817	-62.4514	2020	10	9	1301	Fall	On-shelf	39.32	Photic	31.9613	12.9271	1.02586	0.32	0.03	0.015	0.2485	NA	NA	NA	0.25	9	NA	NA	NA	NA	NA	0.12	NA	NA
HL_04	43.4818	-62.4493	2020	10	9	1305	Fall	On-shelf	26.49	Photic	31.9082	14.2549	0.48853	0	0	0	0.1805	NA	NA	NA	1.1	NA	NA	0.045	NA	NA	NA	0.17	NA	NA
HL_04	43.482	-62.4475	2020	10	9	1308	Fall	On-shelf	3.06	Surface	31.8823	14.2749	0.46935	0	0	0	0.1885	NA	NA	NA	0.79	NA	NA	NA	NA	NA	NA	0.16	18.9667	5.62019
HL_02	44.2689	-63.3053	2020	10	9	443	Fall	On-shelf	82.39	Photic	33.0378	5.0566	0.08237	8.77	0.0205	0.061	0.887	NA	NA	NA	NA	NA	NA	0.22	NA	NA	NA	NA	NA	NA
HL_02	44.269	-63.3041	2020	10	9	449	Fall	On-shelf	43.46	Photic	31.5959	4.8277	0.21563	3.775	0.219	0.4095	0.663	NA	NA	NA	NA	NA	NA	NA	NA	NA	NA	0.085	NA	NA
HL_02	44.2691	-63.3035	2020	10	9	453	Fall	On-shelf	20.32	Surface	30.4175	14.4951	0.55701	0.265	0.048	0.3035	0.239	1.6	NA	NA	1.2	NA	NA	NA	NA	NA	NA	0.22	NA	NA
HL_02	44.2695	-63.3027	2020	10	9	458	Fall	On-shelf	3.49	Surface	30.4033	14.5003	0.53418	0.27	0.049	0.2855	0.225	2.5	0.015	NA	0.74	NA	NA	0.09	NA	NA	NA	0.23	17.1867	5.67058
HL_01	44.4032	-63.4157	2020	10	9	154	Fall	On-shelf	59.41	Photic	32.3056	4.2408	0.1599	6.505	0.098	0.0965	0.8275	NA	NA	NA	0.21	3.9	NA	NA	NA	NA	NA	0.02	NA	NA
HL_01	44.4033	-63.4132	2020	10	9	158	Fall	On-shelf	41.4	Photic	31.7323	4.7664	0.19382	4.55	0.1675	0.3465	0.7235	0.6	NA	NA	0.18	NA	NA	NA	NA	NA	NA	0.04	NA	NA
HL_01	44.4036	-63.4108	2020	10	9	202	Fall	On-shelf	20.72	Surface	30.9995	10.9439	0.44287	1.205	0.15	0.795	0.4145	2.2	0.02	NA	1.2	7.5	1.2	NA	NA	NA	NA	0.14	NA	NA
HL_01	44.4038	-63.4086	2020	10	9	205	Fall	On-shelf	3.7	Surface	30.8363	13.2982	0.59354	0.505	0.079	0.423	0.308	0.85	0.01	NA	0.56	2.5	NA	NA	NA	NA	NA	0.15	20.1467	5.97992
HL_04	43.4789	-62.4514	2018	9	23	1547	Fall	On-shelf	60.17	Photic	33.7923	8.3624	0.07732	8.23	0.01	0	0.701	3.9	NA	NA	0.12	NA	NA	NA	NA	NA	NA	0.12	NA	NA
HL_04	43.4789	-62.4513	2018	9	23	1550	Fall	On-shelf	41.37	Photic	32.893	7.2522	1.14316	1.95	0.07	0	0.499	4.9	NA	NA	0.46	44	1.9	0.14	NA	NA	NA	0.24	NA	NA
HL_04	43.4789	-62.4514	2018	9	23	1553	Fall	On-shelf	20.51	Surface	31.5314	18.819	0.35877	0.02	0	0	0.092	3.8	0.015	NA	0.35	19	NA	NA	NA	NA	NA	0.32	NA	NA
HL_04	43.479	-62.4514	2018	9	23	1556	Fall	On-shelf	2.7	Surface	31.4875	18.8697	0.28701	0.025	0	0	0.0855	4.6	0.015	NA	0.51	27	4.2	NA	NA	NA	NA	0.27	99.04	15.505
HL_02	44.2668	-63.318	2018	10	5	1555	Fall	On-shelf	80.12	Photic	32.4278	3.2364	0.03583	9.32	0	0.0435	0.931	1.6	NA	NA	0.12	NA	NA	NA	NA	NA	NA	0.2	NA	NA
HL_02	44.266	-63.3184	2018	10	5	1559	Fall	On-shelf	40.54	Photic	31.8445	4.1832	0.18293	4.72	0.015	0	0.665	3.1	NA	NA	0.37	18	NA	0.055	NA	0.04	0.1	0.3	NA	NA
HL_02	44.2656	-63.3182	2018	10	5	1602	Fall	On-shelf	21.09	Surface	31.2363	16.9157	1.07389	0.145	0	0	0.215	5.6	0.015	NA	0.61	48	5	0.075	NA	0.07	0.035	0.21	NA	NA
HL_02	44.2651	-63.3194	2018	10	5	1606	Fall	On-shelf	2.3	Surface	30.8786	16.6558	0.84871	0	0	0	0.158	4.4	0.015	NA	0.45	71	5.8	0.11	NA	0.03	NA	0.25	118.4	16.44
HL_02	44.2667	-63.3171	2018	9	23	124	Fall	On-shelf	79.83	Photic	32.6195	4.148	0.06601	8.47	0	0	0.8705	4.4	NA	NA	NA	NA	NA	NA	NA	NA	NA	0.17	NA	NA
HL_02	44.2666	-63.3171	2018	9	23	131	Fall	On-shelf	40.5	Photic	31.9318	9.0465	1.22977	0.095	0	0	0.321	6.1	NA	NA	0.38	31	2.1	0.19	NA	0.17	NA	0.25	NA	NA
HL_02	44.266	-63.317	2018	9	23	135	Fall	On-shelf	20.51	Surface	30.7375	17.9907	0.44398	0	0	0	0.0825	5.1	0.03	NA	0.42	51	2.1	0.14	NA	0.1	NA	0.42	NA	NA
HL_02	44.2664	-63.3169	2018	9	23	139	Fall	On-shelf	3.67	Surface	30.7414	18.0151	0.43501	0	0	0	0.0875	7.6	0.015	NA	0.8	94	6.7	0.04	NA	0.07	NA	0.36	152.1	24.365
HL_01	44.4001	-63.4501	2018	9	22	2318	Fall	On-shelf	60.24	Photic	32.0272	5.1563	0.09241	4.695	0.19	0.041	0.6775	4.5	NA	NA	0.12	NA	NA	0.045	NA	NA	NA	0.32	NA	NA
HL_01	44.4002	-63.4497	2018	9	22	2322	Fall	On-shelf	40.38	Photic	31.3067	8.8289	0.24666	1.515	0.135	0.4885	0.491	3.1	0.015	NA	0.67	16	7.5	0.035	NA	NA	NA	0.25	NA	NA
HL_01	44.4002	-63.4496	2018	9	22	2326	Fall	On-shelf	20.4	Surface	30.566	17.1597	0.70409	0.11	0	0	0.161	6.7	NA	NA	0.87	120	10	0.16	NA	0.055	NA	0.32	NA	NA
HL_01	44.4001	-63.4496	2018	9	22	2329	Fall	On-shelf	3.3	Surface	30.5601	17.1467	0.86603	0.1	0	0	0.161	4.2	0.02	NA	0.77	100	7.4	0.04	NA	0.12	NA	0.32	153.72	23.07
HL_04	43.4717	-62.4605	2017	11	27	859	Fall	On-shelf	59.55	Photic	33.5086	8.9846	0.02626	6.515	0.03	0.2045	0.7505	NA	0.03	NA	0.31	NA	NA	NA	NA	NA	NA	0.16	NA	NA
HL_04	43.471	-62.4626	2017	11	27	904	Fall	On-shelf	40.77	Photic	32.4976	11.4078	0.10343	2.235	0.08	0.348	0.4165	1.8	NA	NA	0.25	NA	NA	NA	NA	NA	NA	0.4	NA	NA
HL_04	43.4705	-62.4647	2017	11	27	908	Fall	On-shelf	20.85	Surface	31.1383	11.58	0.36521	0	0.03	0.2845	0.2185	3.4	NA	NA	0.46	NA	NA	0.055	NA	0.035	NA	0.52	NA	NA
HL_04	43.4696	-62.4675	2017	11	27	912	Fall	On-shelf	3.01	Surface	31.1725	11.5961	0.39935	0	0.02	0.351	0.207	2.2	NA	NA	0.5	13	NA	0.085	NA	NA	NA	0.44	125.8	19.735
HL_05	43.1836	-62.0858	2016	9	17	1310	Fall	On-shelf	2.33	Surface	31.8755	19.2561	0.13851	0.4	0.05333	0.36733	0.14233	1.6	NA	NA	0.38	NA	NA	NA	NA	NA	NA	0.16	75.2867	10.1667
HL_04	43.4809	-62.4546	2016	9	17	844	Fall	On-shelf	61.77	Photic	33.8285	8.183	0.15389	8.13667	0.11333	2.79233	0.963	5.4	0.015	NA	0.23	15	NA	0.085	NA	NA	NA	NA	NA	NA
HL_04	43.481	-62.4543	2016	9	17	848	Fall	On-shelf	40.13	Photic	32.7726	7.1456	2.17093	2.62333	0.18	2.906	0.58567	4.2	NA	NA	0.66	19	4.3	NA	NA	0.085	NA	NA	NA	NA
HL_04	43.4805	-62.4546	2016	9	17	852	Fall	On-shelf	20.87	Surface	31.5639	18.6385	0.16239	0.39	0.04	3.305	0.179	1.6	NA	NA	0.36	12	NA	NA	NA	0.03	NA	0.12	NA	NA
HL_04	43.4805	-62.4537	2016	9	17	855	Fall	On-shelf	2.4	Surface	31.5403	18.6772	0.16717	0.29667	0.06333	0.509	0.17367	5	NA	NA	0.37	20	NA	NA	NA	NA	NA	0.12	92.8333	11.78
HL_03.3	43.6564	-62.8106	2016	9	17	522	Fall	On-shelf	1.2	Surface	30.9245	18.9989	0.18852	0	0.04667	2.569	0.10533	4.3	NA	NA	0.57	30	2	0.11	0.14	0.11	NA	0.12	113.06	16.6933
HL_03	43.8873	-62.886	2016	9	17	50	Fall	On-shelf	3.64	Surface	30.835	19.2943	0.17991	0.29	0.01	1.07767	0.145	NA	NA	NA	0.16	12	NA	NA	NA	NA	0.04	NA	133.933	18.6467
HL_07	42.4704	-61.4291	2020	10	10	1128	Fall	Off-shelf	80.29	Photic	35.0286	12.602	0	9.22	0.016	0	0.63	NA	NA	NA	NA	NA	NA	NA	NA	NA	NA	0.06	NA	NA
HL_07	42.4699	-61.4289	2020	10	10	1131	Fall	Off-shelf	50.29	Photic	33.3142	6.7365	0.10418	6.865	0.033	0	0.719	NA	NA	30	NA	NA	NA	0.02	NA	NA	NA	0.065	NA	NA
HL_07	42.4696	-61.4287	2020	10	10	1135	Fall	Off-shelf	20.51	Surface	32.4117	14.5751	0.49766	0.015	0.0035	0.012	0.173	4.1	NA	44	NA	NA	NA	0.12	NA	0.045	NA	0.14	NA	NA
HL_07	42.4701	-61.4285	2020	10	10	1138	Fall	Off-shelf	4.41	Surface	32.4002	14.5669	0.48853	0	0.0045	0	0.1525	NA	0.01	43	0.41	9.3	NA	0.095	NA	NA	NA	0.25	15.8467	6.11378
HL_06	42.8373	-61.7224	2020	10	9	2114	Fall	Off-shelf	79.04	Photic	35.0834	13.2724	0.09933	8.605	0.028	0	0.5515	NA	NA	37	0.23	NA	NA	0.015	NA	NA	NA	NA	NA	NA
HL_06	42.8374	-61.7227	2020	10	9	2118	Fall	Off-shelf	48.82	Photic	34.0463	16.6788	0.37895	0.8	0.08	0.028	0.1535	NA	0.005	36	0.31	NA	NA	0.03	NA	NA	NA	0.095	NA	NA
HL_06	42.8374	-61.7216	2020	10	9	2124	Fall	Off-shelf	19.47	Surface	32.6245	15.1457	0.5981	0	0	0	0.1485	NA	NA	32	0.74	NA	NA	0.025	NA	0.01	NA	0.11	NA	NA
HL_06	42.8374	-61.7208	2020	10	9	2127	Fall	Off-shelf	4.47	Surface	32.6259	15.1641	0.5844	0	0	0.04	0.1695	NA	NA	37	0.69	NA	NA	0.08	NA	0.04	NA	0.18	18.8	6.17237
HL_05.5	42.938	-61.8274	2020	10	9	1851	Fall	Off-shelf	58.37	Photic	33.8174	13.4878	0.23285	3.115	0.1615	0.0245	0.3485	NA	0.005	56	NA	15	NA	0.03	NA	NA	NA	NA	NA	NA
HL_05.5	42.9389	-61.8267	2020	10	9	1854	Fall	Off-shelf	42.05	Photic	33.2962	16.1251	0.88224	0.085	0.016	0	0.1405	2.4	NA	48	0.29	NA	NA	0.11	0.02	0.05	NA	0.095	NA	NA
HL_05.5	42.9394	-61.8263	2020	10	9	1857	Fall	Off-shelf	19.57	Surface	32.6651	15.2323	0.60267	0.07	0.021	0.03	0.158	NA	NA	22	0.41	NA	NA	0.025	NA	NA	NA	0.05	NA	NA
HL_05.5	42.9401	-61.8263	2020	10	9	1900	Fall	Off-shelf	7.82	Surface	32.6582	15.24	0.5981	0.085	0.017	0.019	0.1545	3.1	NA	53	0.54	NA	NA	0.11	NA	0.035	NA	0.095	18.08	6.02305
HL_05.5	42.9402	-61.8335	2018	9	23	2155	Fall	Off-shelf	79.84	Photic	34.6429	11.1571	0.05658	8.44	0.0075	0	0.61	NA	NA	NA	NA	NA	NA	0.03	0.02	NA	0.095	NA	NA	NA
HL_05.5	42.9402	-61.8335	2018	9	23	2200	Fall	Off-shelf	40.27	Photic	34.5714	16.3089	0.90067	0.06	0	0	0.0745	1.6	NA	41	0.19	19	NA	0.21	0.025	0.01	NA	0.065	NA	NA
HL_05.5	42.9401	-61.8333	2018	9	23	2204	Fall	Off-shelf	19.84	Surface	32.9801	19.3031	0.42155	0.05	0	0	0.0425	1.4	NA	NA	0.21	20	NA	0.065	0.17	NA	0.015	0.095	NA	NA
HL_05.5	42.9399	-61.8335	2018	9	23	2208	Fall	Off-shelf	3.63	Surface	32.755	19.4075	0.26907	0.06	0	0	0.0425	3.6	NA	NA	NA	23	NA	0.07	NA	0.065	0.095	0.09	82.255	14.84
HL_07	42.4749	-61.4332	2018	9	25	425	Fall	Off-shelf	50.46	Photic	33.9168	10.4877	0.36326	3.69	0.135	0	0.435	NA	NA	NA	0.09	NA	NA	0.095	0.045	0.02	0.075	0.065	NA	NA
HL_07	42.4748	-61.4333	2018	9	25	431	Fall	Off-shelf	20.89	Surface	34.7262	21.4711	0.21526	0.065	0	0	0	NA	NA	NA	NA	NA	NA	0.16	NA	NA	NA	0.075	NA	NA
HL_07	42.4749	-61.433	2018	9	25	434	Fall	Off-shelf	4.07	Surface	34.7116	21.4365	0.20629	0.05	0	0	0	NA	NA	NA	0.19	14	NA	0.06	NA	NA	NA	0.1	63.98	12.5
HL_06	42.8317	-61.7334	2018	9	24	119	Fall	Off-shelf	80.66	Photic	35.1698	12.9993	0.06601	8.575	0.012	0	0.549	NA	NA	NA	NA	NA	NA	NA	NA	NA	NA	NA	NA	NA
HL_06	42.8318	-61.7336	2018	9	24	122	Fall	Off-shelf	50.15	Photic	33.8561	9.7688	0.20368	4.105	0.0665	0	0.4665	NA	NA	NA	NA	NA	NA	0.015	NA	NA	NA	0.05	NA	NA
HL_06	42.8317	-61.7333	2018	9	24	126	Fall	Off-shelf	20.22	Surface	33.4205	19.0586	0.45295	0.055	0	0	0.0535	1.9	NA	NA	0.09	22	NA	0.13	0.095	0.15	NA	0.085	NA	NA
HL_06	42.8317	-61.7333	2018	9	24	129	Fall	Off-shelf	3.46	Surface	33.2306	19.5846	0.2332	0.055	0	0	0.024	2.1	NA	NA	0.085	10	NA	0.06	NA	0.01	NA	0.09	74.845	13.39
HL_07	42.4773	-61.4217	2017	11	28	2214	Fall	Off-shelf	50.36	Photic	35.9964	19.2702	0.21162	1.225	0.26	0.2965	0.1225	NA	NA	NA	NA	NA	NA	0.015	NA	NA	NA	0.07	NA	NA
HL_07	42.478	-61.4213	2017	11	28	2218	Fall	Off-shelf	20.42	Surface	35.9987	19.2719	0.2082	1.18	0.25	0.36	0.098	NA	NA	NA	0.085	NA	NA	0.08	NA	0.005	NA	0.07	NA	NA
HL_07	42.4784	-61.4212	2017	11	28	2221	Fall	Off-shelf	4.33	Surface	35.9976	19.241	0.20479	1.17	0.26	0.319	0.107	NA	NA	NA	NA	20	NA	0.02	NA	0.01	NA	0.075	52.525	7.895
HL_06	42.8322	-61.7382	2017	11	28	157	Fall	Off-shelf	81.24	Photic	34.879	17.4176	0.06239	1.26	0.225	0.455	0.2	NA	0.005	NA	NA	NA	NA	0.055	NA	NA	NA	0.09	NA	NA
HL_06	42.8321	-61.7388	2017	11	28	202	Fall	Off-shelf	50.31	Photic	33.5464	15.1423	0.22868	0.315	0.14	0.317	0.166	NA	NA	22	NA	22	NA	0.05	NA	NA	NA	0.13	NA	NA
HL_06	42.8311	-61.7389	2017	11	28	208	Fall	Off-shelf	19.8	Surface	32.9722	14.0288	0.37204	0	0.095	0.353	0.169	NA	NA	46	0.11	9.8	NA	0.07	NA	0.01	NA	0.13	NA	NA
HL_06	42.8308	-61.7396	2017	11	28	212	Fall	Off-shelf	4.81	Surface	32.9651	13.9966	0.37204	0	0.1	0.41	0.182	NA	NA	44	NA	9.1	NA	0.075	0.025	0.035	NA	0.1	101.2	14.36
HL_12	41.4123	-60.6767	2016	9	20	101	Fall	Off-shelf	2.59	Surface	35.5156	25.6629	0.11304	0.18667	0.02667	0.71267	0	3.4	NA	NA	0.095	15	NA	0.045	NA	NA	NA	NA	NA	NA
HL_11	41.7788	-60.909	2016	9	19	1610	Fall	Off-shelf	251.06	Deep	35.49	11.6708	0	21.3533	0.11	0	1.31633	NA	0.005	NA	NA	NA	NA	0.015	NA	NA	NA	NA	NA	NA
HL_11	41.7789	-60.9091	2016	9	19	1614	Fall	Off-shelf	100.89	Deep	35.8148	15.0864	0.04458	11.2233	0.13333	NA	0.68467	NA	NA	NA	NA	NA	NA	0.015	NA	NA	NA	NA	NA	NA
HL_11	41.7808	-60.9135	2016	9	19	1753	Fall	Off-shelf	60.65	Photic	35.9124	17.2313	0.07642	8.81667	0.11333	NA	0.57133	NA	NA	NA	0.23	NA	NA	NA	0.12	NA	NA	NA	NA	NA
HL_11	41.7811	-60.9142	2016	9	19	1755	Fall	Off-shelf	45.89	Photic	35.756	19.8303	0.74268	1.43	0.29333	0	0.08867	NA	0.005	NA	0.21	NA	NA	0.045	0.03	0.01	NA	NA	NA	NA
HL_11	41.7787	-60.9103	2016	9	19	1625	Fall	Off-shelf	20.15	Surface	35.8262	25.6541	0.17513	0.49667	0.13667	NA	0.00967	NA	NA	NA	0.17	NA	NA	0.015	NA	NA	NA	NA	NA	NA
HL_11	41.7784	-60.9105	2016	9	19	1628	Fall	Off-shelf	2.59	Surface	35.7363	25.6844	0.121	0.46333	0.11667	NA	0.014	1.7	NA	NA	0.095	NA	NA	NA	NA	NA	NA	NA	NA	NA
HL_10	42.0419	-61.0724	2016	9	19	959	Fall	Off-shelf	1.98	Surface	35.8646	25.7559	0.16558	0.43667	0.09333	0	0.03767	NA	NA	NA	NA	NA	NA	NA	NA	NA	NA	NA	56.155	8.165
HL_09	42.1988	-61.1666	2016	9	19	349	Fall	Off-shelf	1.23	Surface	34.8573	23.6981	0.10985	0.23333	0	0.67333	0.03133	NA	NA	NA	NA	NA	NA	NA	NA	NA	NA	NA	52.975	6.49
HL_08	42.3631	-61.3402	2016	9	18	1954	Fall	Off-shelf	249.12	Deep	35.4326	11.5525	0	20.8233	0.05333	6.067	1.266	NA	NA	NA	NA	NA	NA	NA	NA	NA	NA	NA	NA	NA
HL_08	42.3632	-61.3407	2016	9	18	1958	Fall	Off-shelf	100.79	Deep	35.8056	14.847	0.03343	9.99667	0.05333	6.239	0.57833	NA	NA	NA	NA	NA	NA	0.03	NA	NA	NA	NA	NA	NA
HL_08	42.363	-61.3408	2016	9	18	2000	Fall	Off-shelf	60.38	Photic	35.8831	16.5186	0.22699	6.97667	0.07	6.33067	0.41933	NA	NA	NA	NA	NA	NA	0.065	NA	0.025	NA	NA	NA	NA
HL_08	42.3632	-61.3413	2016	9	18	2005	Fall	Off-shelf	19.94	Surface	35.0417	20.9807	0.21493	0.33667	0	6.488	0.02567	NA	NA	NA	NA	NA	NA	0.02	0.04	0.01	NA	NA	NA	NA
HL_08	42.3633	-61.3414	2016	9	18	2007	Fall	Off-shelf	2.94	Surface	34.6842	23.4988	0.13533	0.32333	0	6.649	0.04233	3.1	NA	NA	NA	NA	NA	NA	NA	0.1	NA	NA	59.325	7.43
HL_07	42.4767	-61.4506	2016	9	18	1452	Fall	Off-shelf	80.35	Photic	35.5814	14.4653	0.10985	7.53333	0.05333	0.58533	0.51133	NA	NA	NA	NA	NA	NA	0.02	0.055	0.005	NA	NA	NA	NA
HL_07	42.4773	-61.4505	2016	9	18	1455	Fall	Off-shelf	50.29	Photic	35.7477	16.8406	0.51416	3.32667	0.15667	0.613	0.24533	2.2	NA	18	NA	NA	NA	0.05	0.075	0.075	NA	NA	NA	NA
HL_07	42.4781	-61.4504	2016	9	18	1459	Fall	Off-shelf	20.72	Surface	35.0591	22.4727	0.15443	0.36	0	0.355	0.00867	NA	NA	48	NA	NA	NA	0.03	NA	NA	NA	NA	NA	NA
HL_07	42.479	-61.4497	2016	9	18	1503	Fall	Off-shelf	2.84	Surface	33.7593	21.7696	0.11622	0.35	0	0.49733	0.02967	NA	NA	18	0.1	NA	NA	NA	NA	NA	NA	0.02	89.11	9.3
																		B1 (pM)	HET (pM)	HMP (pM)	B2 (pM)	Niacinamide (pM)	B5 (pM)	OH-B12 (pM)	Ado-B12 (pM)	Me-B12 (pM)	CN-B12 (pM)	DMB (pM)
																	Range (high)	13	0.055	56	2.9	120	26	1.6	0.94	2	0.1	0.52
																	Range (low)	0.41	0.005	2.9	0.085	2.5	0.6	0.01	0.02	0.005	0.015	0.01
																	Average	3.4256	0.0152381	20.7019	0.533762	24.9015	3.80909	0.145646	0.171443	0.167244	0.0633333	0.134451
																	stdev	2.20651	0.00957131	14.3457	0.41483	25.1204	4.28867	0.187285	0.178499	0.255222	0.0334166	0.112396
																	n detected	84	63	53	105	67	44	113	61	78	9	82
																	percent samples detected	0.567568	0.425676	0.358108	0.709459	0.452703	0.297297	0.763514	0.412162	0.527027	0.0608108	0.554054

### Sheet: Dissolved_samples_AZMP
location	year	month	day	time	depth	depth group	station	season	salinity	temperature (°C)	Chl_a	lattitude	longitude	nitrate (mmol/m3)	nitrite (mmol/m3)	ammonium (mmol/m3)	phosphate (mmol/m3)	HET (pM)	HMP (pM)	FAMP (pM)	B2 (pM)	Niacin (pM)	B6 (pM)	OH-B12 (pM)	CN-B12 (pM)	DMB (pM)
Off-shelf	2020	10	9	2124	19.47	Photic	HL_06	Fall	32.6245	15.1457	0.5981	42.8374	-61.7216	0	0	0	0.1485	NA	NA	240	12	200	26	0.15	NA	16
Off-shelf	2020	10	9	2127	2.3	Photic	HL_06	Fall	32.6259	15.1641	0.5844	42.8374	-61.7208	0	0	0.04	0.1695	7.9	NA	330	44	280	28	NA	NA	19
Off-shelf	2016	9	17	2254	50.16	Photic	HL_06	Fall	34.6466	15.254	0.45399	42.8364	-61.7344	1.81667	0.04667	0.54433	0.305	16	NA	150	8	110	NA	2.1	NA	12
Off-shelf	2016	9	17	1857	250.45	Deep	HL_05.5	Fall	35.2874	10.423	0	42.94	-61.8343	22.875	0.065	0.5235	1.4215	24	NA	NA	5.3	NA	NA	0.35	NA	7.7
Off-shelf	2016	9	17	1904	80.2	Photic	HL_05.5	Fall	33.36	8.1733	0.18467	42.9404	-61.8343	6.27	0.10333	0.64567	0.706	15	NA	NA	4.4	210	NA	NA	NA	13
Off-shelf	2016	9	18	1452	80.35	Photic	HL_07	Fall	35.5814	14.4653	0.10985	42.4767	-61.4506	7.53333	0.05333	0.58533	0.51133	9.4	NA	NA	7.7	NA	NA	NA	NA	7.4
Off-shelf	2016	9	19	349	1.23	Surface	HL_09	Fall	34.8573	23.6981	0.10985	42.1988	-61.1666	0.23333	0	0.67333	0.03133	NA	NA	NA	8.9	260	NA	NA	NA	16
Off-shelf	2016	9	18	1954	249.12	Deep	HL_08	Fall	35.4326	11.5525	0	42.3631	-61.3402	20.8233	0.05333	6.067	1.266	36	NA	NA	6.1	NA	NA	0.15	NA	2.3
Off-shelf	2016	9	18	1958	100.79	Deep	HL_08	Fall	35.8056	14.847	0.03343	42.3632	-61.3407	9.99667	0.05333	6.239	0.57833	31	NA	NA	8	110	NA	0.6	NA	NA
Off-shelf	2016	9	18	2000	60.38	Photic	HL_08	Fall	35.8831	16.5186	0.22699	42.363	-61.3408	6.97667	0.07	6.33067	0.41933	28	NA	NA	4.9	38	NA	NA	NA	8
Off-shelf	2016	9	18	1455	50.29	Photic	HL_07	Fall	35.7477	16.8406	0.51416	42.4773	-61.4505	3.32667	0.15667	0.613	0.24533	6.5	NA	71	6.1	NA	NA	0.15	NA	5
Off-shelf	2016	9	18	1503	2.84	Surface	HL_07	Fall	33.7593	21.7696	0.11622	42.479	-61.4497	0.35	0	0.49733	0.02967	18	NA	310	11	270	7.3	NA	NA	18
Off-shelf	2016	9	18	441	2.4	Surface	HL_06.3	Fall	32.8422	20.6241	0.1003	42.7361	-61.6206	0.34667	0.05	0	0.13033	83	NA	170	9.6	300	9	0.85	NA	15
Off-shelf	2016	9	17	2250	80.13	Photic	HL_06	Fall	34.7886	12.1778	0.15125	42.8362	-61.7342	8.61667	0.05333	0.47467	0.66933	60	NA	NA	7.2	NA	NA	0.53	NA	5.1
Off-shelf	2016	9	17	1913	20.52	Surface	HL_05.5	Fall	32.7966	20.7164	0.14647	42.9402	-61.8346	0	0	3.04467	0.113	4.1	NA	NA	1.5	34	NA	NA	NA	14
Off-shelf	2016	9	17	1917	2.62	Surface	HL_05.5	Fall	32.657	20.7912	0.11782	42.9403	-61.8349	0	0	1.883	0.08567	35	NA	NA	3.5	NA	NA	NA	NA	12
Off-shelf	2016	9	17	1310	2.33	Surface	HL_05	Fall	31.8755	19.2561	0.13851	43.1836	-62.0858	0.4	0.05333	0.36733	0.14233	NA	NA	NA	2	120	NA	NA	NA	12
Off-shelf	2016	9	18	1459	20.72	Surface	HL_07	Fall	35.0591	22.4727	0.15443	42.4781	-61.4504	0.36	0	0.355	0.00867	30	NA	NA	3.5	57	5.5	0.18	NA	30
Off-shelf	2016	9	19	959	1.98	Surface	HL_10	Fall	35.8646	25.7559	0.16558	42.0419	-61.0724	0.43667	0.09333	0	0.03767	30	NA	93	4.1	110	1.7	NA	NA	23
Off-shelf	2016	9	17	2259	20.82	Surface	HL_06	Fall	34.4814	21.9017	0.14488	42.8365	-61.7347	0	0	0.531	0.055	2.5	NA	150	9.1	250	12	NA	NA	23
Off-shelf	2018	9	24	119	80.66	Photic	HL_06	Fall	35.1698	12.9993	0.06601	42.8317	-61.7334	8.575	0.012	0	0.549	NA	NA	67	9.9	NA	NA	0.93	NA	2.1
Off-shelf	2020	10	10	1131	50.29	Photic	HL_07	Fall	33.3142	6.7365	0.10418	42.4699	-61.4289	6.865	0.033	0	0.719	NA	NA	310	26	250	NA	0.95	NA	12
Off-shelf	2020	10	10	1135	20.51	Surface	HL_07	Fall	32.4117	14.5751	0.49766	42.4696	-61.4287	0.015	0.0035	0.012	0.173	NA	NA	84	12	280	12	NA	NA	14
Off-shelf	2020	10	10	1138	4.41	Surface	HL_07	Fall	32.4002	14.5669	0.48853	42.4701	-61.4285	0	0.0045	0	0.1525	NA	NA	NA	11	240	15	NA	NA	11
Off-shelf	2018	9	24	126	20.22	Surface	HL_06	Fall	33.4205	19.0586	0.45295	42.8317	-61.7333	0.055	0	0	0.0535	NA	NA	200	10	150	15	0.43	NA	13
Off-shelf	2017	11	28	2214	50.36	Photic	HL_07	Fall	35.9964	19.2702	0.21162	42.4773	-61.4217	1.225	0.26	0.2965	0.1225	NA	NA	350	13	240	2.8	0.53	NA	12
Off-shelf	2017	11	28	2218	20.42	Surface	HL_07	Fall	35.9987	19.2719	0.2082	42.478	-61.4213	1.18	0.25	0.36	0.098	NA	NA	350	9	250	NA	1	NA	13
Off-shelf	2017	11	28	2221	4.33	Surface	HL_07	Fall	35.9976	19.241	0.20479	42.4784	-61.4212	1.17	0.26	0.319	0.107	NA	NA	310	8.3	190	3.1	0.35	NA	11
Off-shelf	2018	9	24	129	3.46	Surface	HL_06	Fall	33.2306	19.5846	0.2332	42.8317	-61.7333	0.055	0	0	0.024	NA	NA	350	11	320	15	0.33	NA	14
Off-shelf	2018	9	25	425	50.46	Photic	HL_07	Fall	33.9168	10.4877	0.36326	42.4749	-61.4332	3.69	0.135	0	0.435	NA	NA	NA	12	230	NA	0.38	NA	2.3
Off-shelf	2018	9	25	431	20.89	Surface	HL_07	Fall	34.7262	21.4711	0.21526	42.4748	-61.4333	0.065	0	0	0	NA	NA	330	10	280	7.4	0.15	NA	12
Off-shelf	2018	9	25	434	4.07	Surface	HL_07	Fall	34.7116	21.4365	0.20629	42.4749	-61.433	0.05	0	0	0	NA	NA	350	12	290	16	NA	NA	15
Off-shelf	2017	11	28	157	81.24	Photic	HL_06	Fall	34.879	17.4176	0.06239	42.8322	-61.7382	1.26	0.225	0.455	0.2	NA	NA	340	17	190	12	0.6	NA	14
Off-shelf	2017	11	28	202	50.31	Photic	HL_06	Fall	33.5464	15.1423	0.22868	42.8321	-61.7388	0.315	0.14	0.317	0.166	NA	NA	260	13	190	16	0.18	NA	15
Off-shelf	2017	11	28	208	19.8	Surface	HL_06	Fall	32.9722	14.0288	0.37204	42.8311	-61.7389	0	0.095	0.353	0.169	NA	NA	140	12	180	14	NA	NA	15
Off-shelf	2017	11	28	212	4.81	Surface	HL_06	Fall	32.9651	13.9966	0.37204	42.8308	-61.7396	0	0.1	0.41	0.182	NA	NA	NA	7	NA	12	NA	NA	12
Off-shelf	2020	10	9	2118	5.61	Surface	HL_06	Fall	34.0463	16.6788	0.37895	42.8374	-61.7227	0.8	0.08	0.028	0.1535	11	NA	NA	4.4	NA	NA	NA	NA	5
Off-shelf	2020	10	9	2114	5.77	Surface	HL_06	Fall	35.0834	13.2724	0.09933	42.8373	-61.7224	8.605	0.028	0	0.5515	NA	NA	230	12	110	13	NA	NA	13
Off-shelf	2016	9	18	2005	19.9	Surface	HL_08	Fall	35.0417	20.9807	0.21493	42.3633	-61.3427	0.33667	0	6.488	0.02567	29	NA	120	7.6	120	5.1	NA	NA	19
On-shelf	2016	9	16	221	59.94	Photic	HL_01	Fall	32.6059	3.8821	0.07164	44.3994	-63.4497	8.81333	0.05	0.652	0.99133	140	28	50	6.8	44	7.4	0.5	0.4	2.2
On-shelf	2016	9	17	522	1.2	Surface	HL_03.3	Fall	30.9245	18.9989	0.18852	43.6564	-62.8106	0	0.04667	2.569	0.10533	42	8.8	140	9.9	160	6	0.76	0.41	4.8
On-shelf	2016	9	16	232	19.41	Surface	HL_01	Fall	31.492	10.7328	1.28542	44.3992	-63.4492	0	0.07	0.39333	1.165	9.5	28	110	11	98	7.2	1.6	0.63	5.4
On-shelf	2020	10	9	453	20.32	Surface	HL_02	Fall	30.4175	14.4951	0.55701	44.2691	-63.3035	0.265	0.048	0.3035	0.239	16	9.6	110	15	86	5.4	1	1	4.8
On-shelf	2020	10	9	1259	61.29	Photic	HL_04	Fall	33.0113	5.1885	0.14537	43.4816	-62.4529	7.99	0.0235	0	0.745	1.9	27	120	17	98	3.3	1.3	1.2	3.1
On-shelf	2016	9	17	844	61.77	Photic	HL_04	Fall	33.8285	8.183	0.15389	43.4809	-62.4546	8.13667	0.11333	2.79233	0.963	19	18	81	5.6	35	1.8	0.8	NA	1.5
On-shelf	2016	9	17	848	40.13	Photic	HL_04	Fall	32.7726	7.1456	2.17093	43.481	-62.4543	2.62333	0.18	2.906	0.58567	10	11	84	4.9	74	4.4	0.5	NA	2.2
On-shelf	2016	9	17	852	20.72	Surface	HL_04	Fall	31.5663	18.6605	0.16239	43.4805	-62.4546	0.39	0.04	3.305	0.179	17	16	50	3.6	93	5.6	0.16	NA	2.5
On-shelf	2016	9	17	855	2.4	Surface	HL_04	Fall	31.5403	18.6772	0.16717	43.4805	-62.4537	0.29667	0.06333	0.509	0.17367	31	20	60	3.6	80	5.4	0.13	NA	3.3
On-shelf	2016	9	16	1703	20.47	Surface	HL_02	Fall	30.9062	18.4772	0.35011	44.265	-63.3187	0.30333	0.03333	1.1	0.192	24	16	77	5.4	100	5.2	0.42	NA	3.9
On-shelf	2016	9	16	1710	2.46	Surface	HL_02	Fall	30.5126	18.8652	0.25008	44.2647	-63.3194	0.29333	0.02	1.21467	0.11433	44	17	110	4.2	130	8	0.35	NA	3.7
On-shelf	2016	9	16	227	39.6	Photic	HL_01	Fall	32.2579	4.9218	0.48092	44.3991	-63.4496	2.29	0.16	0.85767	0.60333	39	15	99	7.3	89	6.7	0.79	NA	3.6
On-shelf	2016	9	17	50	3.64	Surface	HL_03	Fall	30.835	19.2943	0.17991	43.8873	-62.886	0.29	0.01	1.07767	0.145	92	53	120	7.3	180	15	0.64	NA	5.1
On-shelf	2016	9	16	1648	80.56	Photic	HL_02	Fall	32.6774	3.8374	0.05891	44.2647	-63.3162	9.06	0	0.60233	0.99967	45	12	90	7	79	8.4	0.54	NA	2.4
On-shelf	2016	9	16	1657	40.52	Photic	HL_02	Fall	31.5841	3.2894	0.41551	44.2647	-63.318	2.95333	0.21667	0.77767	0.67233	39	6.9	77	5.6	34	8.5	0.23	NA	2.9
On-shelf	2016	9	16	235	2.84	Surface	HL_01	Fall	30.7085	14.8229	0.71412	44.3992	-63.4489	0.25	0	0.65967	0.304	25	34	100	9.1	100	8.5	0.71	NA	6.3
On-shelf	2018	10	5	1602	10.14	Surface	HL_02	Fall	30.8786	16.6558	0.84871	44.2651	-63.3194	0	0	0	0.158	4.6	46	89	12	120	7.5	0.65	NA	3.8
On-shelf	2018	9	23	131	40.5	Photic	HL_02	Fall	31.9318	9.0465	1.22977	44.2666	-63.3171	0.095	0	0	0.321	2.6	18	130	8.4	110	6.1	1.4	NA	3.3
On-shelf	2018	9	23	135	20.51	Surface	HL_02	Fall	30.7375	17.9907	0.44398	44.266	-63.317	0	0	0	0.0825	2.9	12	120	7.6	130	8.2	0.52	NA	2.9
On-shelf	2018	9	23	139	3.67	Surface	HL_02	Fall	30.7414	18.0151	0.43501	44.2664	-63.3169	0	0	0	0.0875	5.1	19	110	6.4	110	7.1	0.49	NA	3.8
On-shelf	2020	10	9	449	43.46	Photic	HL_02	Fall	31.5959	4.8277	0.21563	44.269	-63.3041	3.775	0.219	0.4095	0.663	2.9	37	89	6.6	86	1.4	0.51	NA	2.3
On-shelf	2020	10	9	456	3.49	Surface	HL_02	Fall	30.4118	14.5097	0.53418	44.2694	-63.3031	0.27	0.049	0.2855	0.225	4.5	53	140	14	120	13	0.95	NA	5.9
On-shelf	2018	9	23	124	79.83	Photic	HL_02	Fall	32.6195	4.148	0.06601	44.2667	-63.3171	8.47	0	0	0.8705	2.9	11	140	13	53	1.6	2.4	NA	3.7
On-shelf	2018	10	5	1602	21.03	Surface	HL_02	Fall	31.212	16.9025	1.07389	44.2656	-63.3182	0.145	0	0	0.215	3.8	51	110	14	120	7.1	0.51	NA	3.6
On-shelf	2018	10	5	1559	40.54	Photic	HL_02	Fall	31.8445	4.1832	0.18293	44.266	-63.3184	4.72	0.015	0	0.665	2.6	45	150	15	96	5.2	1.3	NA	4.5
On-shelf	2018	10	5	1555	80.12	Photic	HL_02	Fall	32.4278	3.2364	0.03583	44.2668	-63.318	9.32	0	0.0435	0.931	1	19	110	12	53	2.3	1.2	NA	2.8
On-shelf	2017	11	27	912	3.01	Surface	HL_04	Fall	31.1725	11.5961	0.39935	43.4696	-62.4675	0	0.02	0.351	0.207	2.8	54	200	14	170	15	0.85	NA	6.4
On-shelf	2017	11	27	908	20.85	Surface	HL_04	Fall	31.1383	11.58	0.36521	43.4705	-62.4647	0	0.03	0.2845	0.2185	2.1	41	130	10	110	12	0.65	NA	5.1
On-shelf	2017	11	27	904	40.77	Photic	HL_04	Fall	32.4976	11.4078	0.10343	43.471	-62.4626	2.235	0.08	0.348	0.4165	1.6	25	150	9.4	110	7.8	0.85	NA	4.1
On-shelf	2017	11	27	859	59.55	Photic	HL_04	Fall	33.5086	8.9846	0.02626	43.4717	-62.4605	6.515	0.03	0.2045	0.7505	0.85	15	40	6	25	0.99	0.42	NA	1.9
On-shelf	2018	9	23	1547	60.17	Photic	HL_04	Fall	33.7923	8.3624	0.07732	43.4789	-62.4514	8.23	0.01	0	0.701	1.3	38	100	8.1	64	2	0.96	NA	2.5
On-shelf	2018	9	23	1550	41.37	Photic	HL_04	Fall	32.893	7.2522	1.14316	43.4789	-62.4513	1.95	0.07	0	0.499	1.8	17	72	7.2	46	1.5	0.52	NA	3.2
On-shelf	2018	9	23	1553	20.51	Surface	HL_04	Fall	31.5314	18.819	0.35877	43.4789	-62.4514	0.02	0	0	0.092	2.8	22	110	4.6	110	8.3	0.52	NA	3.9
On-shelf	2018	9	23	1556	2.7	Surface	HL_04	Fall	31.4875	18.8697	0.28701	43.479	-62.4514	0.025	0	0	0.0855	2.8	9.3	130	6.1	110	8.8	0.39	NA	3.8
On-shelf	2020	10	9	1301	39.32	Photic	HL_04	Fall	31.9613	12.9271	1.02586	43.4817	-62.4514	0.32	0.03	0.015	0.2485	4.1	29	160	20	190	11	0.77	NA	5.4
On-shelf	2020	10	9	1305	26.49	Photic	HL_04	Fall	31.9082	14.2549	0.48853	43.4818	-62.4493	0	0	0	0.1805	2.5	33	78	7.5	67	7	0.25	NA	4.2
On-shelf	2020	10	9	1308	3.06	Surface	HL_04	Fall	31.8823	14.2749	0.46935	43.482	-62.4475	0	0	0	0.1885	4.5	24	120	12	120	9	0.59	NA	4.9
Off-shelf	2016	4	19	1944	50.69	Photic	HL_06	Spring	35.1457	11.976	0.64271	42.8319	-61.7363	6.64667	0.33333	0.73833	0.49767	1.6	NA	150	8.6	100	NA	1.8	1.7	2.1
Off-shelf	2018	4	15	1327	49.84	Photic	HL_07	Spring	35.6251	13.4203	0.27804	42.4758	-61.4317	8.94	0.29	0	0.556	0.64	NA	140	6.5	83	NA	1.5	0.21	2.7
Off-shelf	2016	4	19	1952	3.37	Surface	HL_06	Spring	33.5749	7.9546	1.04261	42.8312	-61.7366	2.89333	0.21667	1.28967	0.43867	2.6	20	130	5.3	NA	1.8	0.1	NA	22
Off-shelf	2016	4	20	1010	3.9	Surface	HL_07	Spring	35.779	14.8605	1.7853	42.4642	-61.4299	3.35667	0.32333	0.81533	0.293	3	28	150	7.1	140	2.9	0.1	NA	11
Off-shelf	2016	4	20	1008	20.14	Surface	HL_07	Spring	35.7813	14.8823	1.77102	42.4648	-61.4302	3.26667	0.31333	0.85833	0.272	2.4	NA	60	4.7	50	NA	NA	NA	9.5
Off-shelf	2016	4	20	1005	49.35	Photic	HL_07	Spring	35.7706	14.8479	1.7853	42.4657	-61.4302	3.14	0.29333	0.73333	0.28067	1.8	22	110	5.5	42	4.1	NA	NA	8.3
Off-shelf	2018	4	15	1331	20.56	Surface	HL_07	Spring	35.6252	13.4003	0.27356	42.4756	-61.4318	0	0.295	0	0.5535	1.3	NA	190	9.3	84	NA	0.13	NA	1.6
Off-shelf	2018	4	15	1333	4.23	Surface	HL_07	Spring	35.6249	13.4012	0.26459	42.4751	-61.4319	0	0.3	0	0.546	1.3	NA	210	15	210	1.9	0.98	NA	5.3
Off-shelf	2018	4	14	811	79.22	Photic	HL_06	Spring	35.6253	13.3942	0.47537	42.8316	-61.7329	8.455	0.305	0	0.5525	1.3	NA	70	5.8	37	NA	NA	NA	NA
Off-shelf	2018	4	14	815	49.45	Photic	HL_06	Spring	35.6221	13.3756	0.47986	42.8318	-61.7332	8.48	0.31	0	0.5435	0.95	NA	97	6.8	240	NA	NA	NA	NA
Off-shelf	2018	4	14	820	20.08	Surface	HL_06	Spring	35.62	13.3669	0.47089	42.8317	-61.7331	8.43	0.31	0	0.566	0.95	NA	120	4.6	250	NA	NA	NA	NA
Off-shelf	2016	4	20	1001	81.02	Photic	HL_07	Spring	35.5116	13.2032	0.06528	42.4663	-61.4302	7.65	0.17	0.99	0.55567	3	NA	190	9.3	180	2.1	NA	NA	13
Off-shelf	2018	4	14	823	2.37	Surface	HL_06	Spring	35.6199	13.3657	0.4081	42.8318	-61.733	8.495	0.31	0	0.553	1.4	NA	150	9	160	NA	0.35	NA	NA
Off-shelf	2017	4	22	408	49.57	Photic	HL_07	Spring	34.8371	10.2094	0.17749	42.4748	-61.4272	6.695	0.355	1.061	0.6195	0.44	NA	71	6.5	44	NA	0.11	NA	2.6
Off-shelf	2017	4	22	415	21.75	Surface	HL_07	Spring	34.2314	8.769	1.0935	42.4755	-61.4267	2.415	0.15	0.9205	0.3905	1.3	NA	74	9.8	46	1.8	NA	NA	1.6
Off-shelf	2017	4	22	419	1.42	Surface	HL_07	Spring	34.084	8.2138	1.31864	42.4757	-61.4267	2.71	0.14	1.0175	0.4455	1.4	NA	170	8.5	130	3.5	0.25	NA	NA
Off-shelf	2017	4	22	2010	2.16	Surface	HL_06	Spring	33.8771	7.3918	2.2835	42.8238	-61.7254	2.585	0.145	0.972	0.4435	4.6	NA	120	8.4	120	1.8	0.48	NA	5.5
Off-shelf	2017	4	22	2007	18.37	Surface	HL_06	Spring	34.2301	8.6088	1.14175	42.8243	-61.7258	2.55	0.135	1.078	0.3855	0.88	NA	47	5.9	40	NA	NA	NA	0.76
Off-shelf	2017	4	22	2003	50.01	Photic	HL_06	Spring	34.4011	8.5884	0.3618	42.8246	-61.7259	6.095	0.265	1.2095	0.673	0.52	NA	NA	6.3	29	NA	NA	NA	2.3
Off-shelf	2017	4	22	1912	79.51	Photic	HL_06	Spring	34.6905	9.5115	0.07552	42.8254	-61.7253	7.42	0.35	1.152	0.688	2	NA	120	9.1	130	6.8	0.28	NA	4.8
Off-shelf	2016	4	19	1940	80.92	Photic	HL_06	Spring	35.2211	12.1733	0.64271	42.832	-61.7358	5.78667	0.31667	1.226	0.46467	2	NA	61	4.8	38	NA	NA	NA	16
Off-shelf	2016	4	19	1948	20.48	Surface	HL_06	Spring	33.8269	8.586	1.09974	42.8316	-61.7361	3.58333	0.22333	1.16633	0.45333	2.9	NA	110	6.1	91	2.9	0.2	NA	13
On-shelf	2018	4	13	2018	20.07	Surface	HL_04	Spring	32.8808	6.1742	0.98728	43.4794	-62.4504	0.435	0.025	0.105	0.3065	8.1	NA	100	13	26	4.2	2.5	0.72	4.9
On-shelf	2018	4	13	2012	57.8	Photic	HL_04	Spring	33.642	8.0664	0.40361	43.4779	-62.4526	4.255	0.29	0.6495	0.511	4	NA	59	26	42	5.2	0.65	NA	3.9
On-shelf	2018	4	13	2015	40.9	Photic	HL_04	Spring	32.9124	6.2141	0.98728	43.4786	-62.4513	0.635	0.04	0.131	0.33	11	NA	110	21	79	7.6	0.58	NA	4.1
On-shelf	2018	4	13	2021	5.08	Surface	HL_04	Spring	32.8811	6.183	0.83139	43.4801	-62.4495	0.385	0.02	0.078	0.3125	8.6	NA	89	9.1	37	5.6	0.65	NA	3.6
On-shelf	2018	4	13	648	79.4	Photic	HL_02	Spring	32.5935	4.5837	0.96996	44.2665	-63.322	6.425	0.11	0.7875	0.76	2.5	NA	81	30	19	3.4	0.55	NA	3.9
On-shelf	2018	4	13	653	39.11	Photic	HL_02	Spring	31.7832	3.0778	9.8386	44.2664	-63.322	0.285	0	0.192	0.416	3.8	NA	NA	44	NA	4.7	0.15	NA	2.9
On-shelf	2018	4	13	659	19.71	Surface	HL_02	Spring	31.414	2.5025	2.66045	44.2663	-63.3221	0	0	0	0.306	2.4	NA	NA	20	27	2.2	0.05	NA	4
On-shelf	2018	4	13	702	2.65	Surface	HL_02	Spring	31.3142	2.6355	2.07849	44.2663	-63.3223	0	0.01	0	0.3165	2.1	NA	NA	10	56	3.3	0.2	NA	2.7
On-shelf	2017	4	23	2159	2.29	Surface	HL_02	Spring	30.8082	2.3349	0.26282	44.2657	-63.3144	0.505	0.065	0.556	0.3295	0.75	NA	64	35	NA	5.6	0.55	NA	4.6
On-shelf	2017	4	23	2322	1.45	Surface	HL_02	Spring	30.7808	2.2324	0.26282	44.2654	-63.3157	0.505	0.065	0.556	0.3295	0.75	NA	NA	5.3	NA	2.3	NA	NA	3.7
On-shelf	2016	4	25	204	40.06	Photic	HL_02	Spring	30.9978	1.4873	0.1462	44.2669	-63.3166	0.85333	0.07667	1.42233	0.46133	2.1	NA	32	7	18	2.4	0.83	NA	2.9
On-shelf	2016	4	10	1642	60.3	Photic	HL_04	Spring	32.756	5.7643	0.18467	43.478	-62.4508	2.34667	0.17333	1.762	0.54067	NA	NA	NA	3.2	NA	NA	NA	NA	1.8
On-shelf	2016	4	10	1646	39.51	Photic	HL_04	Spring	32.1811	4.5552	0.5117	43.4781	-62.4508	0.91	0.08667	1.817	0.43967	1.2	NA	NA	1.6	34	NA	NA	NA	3.6
On-shelf	2016	4	10	1650	19.53	Surface	HL_04	Spring	32.1731	4.5704	0.50016	43.4783	-62.4498	0.64667	0.09667	1.488	0.43567	1.5	NA	NA	2.5	11	0.62	NA	NA	4
On-shelf	2016	4	10	1654	2.82	Surface	HL_04	Spring	32.1714	4.5833	0.51555	43.4778	-62.4497	0.70667	0.09667	1.62667	0.43	3.3	NA	40	8.7	13	2.6	0.43	NA	2.9
On-shelf	2016	4	10	251	60	Photic	HL_01	Spring	31.6461	2.3612	1.59963	44.3997	-63.4498	4.65667	0.11333	1.552	0.775	1.5	NA	120	29	NA	5.1	2.1	NA	2.8
On-shelf	2016	4	10	255	40.87	Photic	HL_01	Spring	31.1614	1.9384	4.61774	44.3997	-63.4501	0.91333	0.07333	0.88767	0.51267	0.98	NA	68	5.8	12	0.57	0.13	NA	3.6
On-shelf	2016	4	10	301	19.93	Surface	HL_01	Spring	31.1439	2.2168	3.71584	44.4001	-63.4506	0.26667	0.05	0.73767	0.44967	1.7	NA	55	14	41	4.8	0.35	NA	2.8
On-shelf	2016	4	10	305	1.56	Surface	HL_01	Spring	31.1268	2.1372	3.319	44.4003	-63.4511	0.34	0.05333	0.745	0.446	2	NA	44	3.9	44	3.9	0.37	NA	2.2
On-shelf	2017	5	3	508	79.84	Photic	HL_02	Spring	32.7092	3.7116	0.09215	44.2639	-63.3172	1.51	0.165	1.976	0.5395	4.5	NA	62	7	19	0.93	0.3	NA	2.1
On-shelf	2017	5	3	512	39.61	Photic	HL_02	Spring	32.2673	3.2437	0.11604	44.2636	-63.3182	1.35	0.14	1.249	0.4975	4.4	NA	28	6	39	5.6	0.28	NA	3.2
On-shelf	2017	5	3	515	20.09	Surface	HL_02	Spring	32.048	2.8343	0.14335	44.2634	-63.3186	1.105	0.07	1.096	0.5035	4.5	NA	57	2.5	81	5.2	0.35	NA	1.7
On-shelf	2017	5	3	518	2.77	Surface	HL_02	Spring	31.8377	4.4023	0.53928	44.2634	-63.319	0.53	0.05	0.47	0.398	3	NA	NA	3.2	NA	4.4	0.08	NA	2
On-shelf	2016	4	25	215	3.12	Surface	HL_02	Spring	30.8007	2.574	0.37706	44.2666	-63.3167	1.5	0.08667	1.76067	0.55267	3.4	NA	60	8.8	75	8.1	0.63	NA	2.9
On-shelf	2017	4	23	734	60.93	Photic	HL_04	Spring	33.7012	6.5868	0.40276	43.4811	-62.4569	3.87	0.22	1.935	0.6225	4.3	NA	91	4.9	56	5	0.5	NA	2.9
On-shelf	2017	4	23	743	19.92	Surface	HL_04	Spring	32.4932	3.9269	0.52563	43.4818	-62.4555	0.59	0.08	1.0685	0.3825	5.9	NA	58	4.7	82	5.9	0.13	NA	2.8
On-shelf	2017	4	23	747	3.75	Surface	HL_04	Spring	32.491	3.924	0.88445	43.483	-62.4554	0.595	0.1	1.368	0.7575	4.4	NA	NA	3.9	26	3.9	0.2	NA	4
On-shelf	2016	4	10	554	60.35	Photic	HL_02	Spring	31.7872	2.7408	0.39628	44.2648	-63.3162	2.97	0.10333	1.73267	0.67167	2.8	NA	100	9.9	86	4.7	1.2	NA	6.6
On-shelf	2016	4	10	557	39.18	Photic	HL_02	Spring	31.0494	1.2558	2.4171	44.2641	-63.3158	0.69	0.05333	0.87433	0.47733	3	NA	61	2.7	58	5.6	0.35	NA	5.9
On-shelf	2016	4	10	601	20.5	Surface	HL_02	Spring	30.9781	1.4133	2.38102	44.264	-63.3149	0.61333	0.05667	0.72033	0.46867	3.8	NA	60	4.8	76	6.4	0.5	NA	7.2
On-shelf	2016	4	10	605	1.89	Surface	HL_02	Spring	30.9256	1.6677	2.52532	44.2641	-63.3145	0.40333	0.03667	0.69067	0.46933	4.3	NA	130	6.4	100	8.5	0.8	NA	6.4
On-shelf	2017	4	23	2142	79.43	Photic	HL_02	Spring	32.1585	2.2904	0.26623	44.2656	-63.3152	2.04	0.13	1.658	0.6385	1.5	NA	NA	1.6	NA	0.85	0.45	NA	5
On-shelf	2016	4	10	1401	3.28	Surface	HL_03.3	Spring	31.8716	3.8139	2.16456	43.7634	-62.7506	0.09	0.03667	0.824	0.35533	3.7	NA	95	9.8	94	9.3	0.53	NA	3.5
On-shelf	2017	4	23	2148	39.93	Photic	HL_02	Spring	31.4298	0.9343	0.7558	44.2656	-63.315	0.52	0.08	0.733	0.4125	1.7	NA	NA	NA	NA	1.1	0.37	NA	5.9
	2016	4	25	209	20.65	Surface	HL_02	Spring	30.8689	1.9801	0.23853	44.2668	-63.3166	1.35	0.09	1.752	0.53733	1.4	NA	26	NA	NA	3	0.38	NA	3.5
																		HET (pM)	HMP (pM)	FAMP (pM)	B2 (pM)	Niacin (pM)	B6 (pM)	OH-B12 (pM)	CN-B12 (pM)	DMB (pM)
																	Range (high)	140	54	350	44	320	28	2.5	1.7	30
																	Range (low)	0.44	6.9	26	1.5	11	0.57	0.05	0.21	0.76
																	Average	11.4644	25.215	128.486	9.53817	113.632	6.63129	0.6144	0.78375	6.89102
																	stdev	20.1195	13.433	80.5569	7.0389	77.6807	4.92149	0.49237	0.461436	5.58908
																	n detected	112	40	105	131	114	101	100	8	127
																	percent samples detected	0.842105	0.300752	0.789474	0.984962	0.857143	0.759398	0.75188	0.0601504	0.954887

### Sheet: Bottle_Incubation_Spring
Date	Day	Treatment	Replicate	Non-photosynthetic bacteria (cells per mL)	Total photosynthetic eukaryotes (cells per mL)	Synechococcus (cells per mL)	Photosynthetic eukaryotes <3 µm (cells per mL)	Photosynthetic eukaryotes >3 µm to <10 µm (cells per mL)	Photosynthetic eukaryotes >10 µm (cells per mL)	Chl a (µg per L)
May 3rd, 2017	0	t0	A	626000	877	344	516	344	17.2	0.854
May 3rd, 2017	0	t0	B	568000	976	471	604	356	16.5	0.878
May 3rd, 2017	0	t0	C	618000	926	215	579	322	24.8	1.12
May 3rd, 2017	4	Control	A	1700000	1850	329	907	907	71.1	0.847
May 3rd, 2017	4	Control	B	1840000	2200	444	1200	1060	17.1	0.914
May 3rd, 2017	4	Control	C	2590000	1110	389	567	525	25.4	0.523
May 3rd, 2017	4	B12	A	921000	1760	611	1240	580	0	0.605
May 3rd, 2017	4	B12	B	775000	2310	497	1340	994	72.2	0.831
May 3rd, 2017	4	B12	C	1550000	2750	525	1560	1280	57.4	0.969
May 3rd, 2017	4	NO3	A	1030000	2240	726	1260	1010	26.9	0.912
May 3rd, 2017	4	NO3	B	760000	2140	402	1070	1100	65.6	0.998
May 3rd, 2017	4	NO3	C	1500000	1300	614	671	695	8.08	0.694
May 3rd, 2017	4	NO3+B12	A	340000	3570	111	2180	1510	71.6	1.11
May 3rd, 2017	4	NO3+B12	B	479000	3190	143	1780	1440	87.5	1.35
May 3rd, 2017	4	NO3+B12	C	837000	3460	112	2100	1400	56.1	1.35

### Sheet: Bottle_Incubation_Fall
Date	Day	Treatment	Chl a (µg per L)
October 5th, 2016	5	Control	2.56
October 5th, 2016	5	Control	1.86
October 5th, 2016	5	Control	2.26
October 5th, 2016	5	Control	2.27
October 5th, 2016	5	NO3	6.02
October 5th, 2016	5	NO3	6.53
October 5th, 2016	5	NO3	6.33
October 5th, 2016	5	NO3	4.62
October 5th, 2016	5	B12	1.33
October 5th, 2016	5	B12	1.86
October 5th, 2016	5	B12	1.43
October 5th, 2016	5	B12	1.38
October 5th, 2016	5	NO3 + B12	2.45
October 5th, 2016	5	NO3 + B12	3.32
October 5th, 2016	5	NO3 + B12	4.7
October 5th, 2016	5	NO3 + B12	2.12
